# Haplotype-based genome wide association study using a novel SNP-set method : RAINBOW

**DOI:** 10.1101/612028

**Authors:** Kosuke Hamazaki, Hiroyoshi Iwata

## Abstract

**Background:** Diffculty in detecting rare variants is one of the problems in conventional genome wide association studies (GWAS). The problem is closely related to the complex gene compositions comprising multiple alleles, such as haplotypes. Several single nucleotide polymorphism (SNP) set approaches have been proposed to solve this problem. These methods, however, have been rarely discussed in connection with haplotypes. In this study, we developed a novel SNP-set GWAS method named “RAINBOW” and applied the method to haplotype-based GWAS by regarding a haplotype block as a SNP-set. Combining haplotype block estimation and SNP-set GWAS, haplotype-based GWAS can be conducted without prior information of haplotypes.

**Results:** We prepared 100 datasets of simulated phenotypic data and real marker genotype data of *Oryza sativa* subsp. *indica*, and performed GWAS of the datasets. We compared the power of our method, the conventional single-SNP GWAS, the conventional haplotype-based GWAS, and the conventional SNP-set GWAS. The results of the comparison indicated that the proposed method was able to better control false positives than the others. The proposed method was also excellent at detecting causal variants without relying on the linkage disequilibrium if causal variants were genotyped in the dataset. Moreover, the proposed method showed greater power than the other methods, i.e., it was able to detect causal variants that were not detected by the others, especially when the causal variants were located very close to each other and the directions of their effects were opposite.

**Conclusion:** The proposed method, RAINBOW, is especially superior in controlling false positives, detecting causal variants, and detecting nearby causal variants with opposite effects. By using the SNP-set approach as the proposed method, we expect that detecting not only rare variants but also genes with complex mechanisms, such as genes with multiple causal variants, can be realized. RAINBOW was implemented as the R package and is available at https://github.com/KosukeHamazaki/RAINBOW.
