## Supplementary Table 1 for "Haplotype-based genome wide association study using a novel SNP-set method : RAINBOW"

No.	IRIS ID	Vairety name	Subpopulation	Country
1	B009	VIETNAM ZAODAO	ind1A
2	B010	MALAIHONG	ind1A
3	B015	KAHAMU	ind1A
4	B024	XIANLUOSICHI	ind1A
5	B029	DUMAI	ind1B
6	B032	ROHINI	ind1B
7	B033	BW 293-2	ind1B
8	B048	CISOKAN	ind1B
9	B058	ERJIUNAN 1	ind1B
10	B059	NANJING 11	ind1A
11	B060	AIJIAONANTE	ind1A
12	B061	GUANGLUAI 4	ind1A
13	B062	NANTEHAO	ind1A
14	B063	GUIZHAO 2	ind1A
15	B067	FUNINGZIPIGENGZI	ind1A
16	B072	QIUQIANBAI	ind1A
17	B074	TAISHANNUO	ind1A
18	B079	ESINIU	ind1A
19	B081	HEIDU 4	ind1A
20	B083	DONGTINGWANXIAN	ind1A
21	B085	XUGUNUO	ind1A
22	B092	GONGJU 73	ind1A
23	B093	QITOUGU	ind1A
24	B094	ZINUO	ind1A
25	B104	JIABALA	ind1A
26	B112	LIUSHA 1	ind1A
27	B114	CHENGDUAI 3	ind1A
28	B115	AIMAKANG	ind1A
29	B119	GUANGLUAI 15-1	ind1A
30	B121	LUKE 3	ind1A
31	B126	ZAOXIAN 240	ind1A
32	B127	DANGYU 5	ind1A
33	B130	WANLIXIAN	ind1A
34	B140	PEI C122	ind1A
35	B146	JWR 221	ind1B
36	B147	BAIKEHANHE	ind1A
37	B149	HAOXIANG	ind1A
38	B150	L 301B	ind1A
39	B151	JINNANTE 43B	ind1A
40	B156	G ZHENSHAN 97B	ind1A
41	B157	88B	ind1A
42	B163	LIUSHIZAO	ind1A
43	B181	71011	ind1A
44	B194	ECIA 179-S13	ind1B
45	B197	TAIZHONGXIANXUAN 2	ind1A
46	B198	JIEFANGXIAN	ind1A
47	B200	JINYOU 1	ind1B
48	B201	CHENGNONGSHUIJING	ind1B
49	B208	LUCAIHAO	ind1A
50	B210	NANXIONGZAOYOUZHAN	ind1A
51	B213	LIUYENIAN	ind1A
52	B214	XUANENCHANGTANQINGZHAN	ind1B
53	B216	HANMADAO4	ind1A
54	B217	HONGGU	ind1B
55	B221	FANHAOPI	ind1A
56	B222	BEIZINUO	ind1A
57	B224	YOUNIAN	ind1A
58	B232	XIANGAIZAO 10HAO	ind1B
59	B234	AITUOGU 151	ind1A
60	B239	ZHENDAO 232	ind1A
61	B244	XIANGDAO	ind1A
62	B248	ZHUZHEN B	ind1A
63	B249	CHAOYANGYIHAO B	ind1A
64	B259	LEIHUOZHAN	ind1A
65	B260	MAMAGU	ind1A
66	B261	MEIHUANUO	ind1A
67	B264	SANBAILI	ind1A
68	CX03	BR24	ind1A
69	CX09	FENGAIZHAN	ind1B
70	CX10	GANG 46B	ind1A
71	CX15	Y134	ind1B
72	CX18	ZAOXIAN 14	ind1A
73	CX21	BG90-2	ind1B
74	CX22	PR106	ind1B
75	CX25	CISANGGARUNG	ind1B
76	CX26	AMOL3(SANA)	ind1B
77	CX28	GAYABYEO	ind1B
78	CX30	MR185	ind1B
79	CX31	HNANKAR	ind1B
80	CX33	SHWE THWE YIN HYV	ind1B
81	CX37	OM997	ind1B
82	CX43	IR66897B	ind1B
83	CX44	IR58025B	ind1B
84	CX45	DHAN4	ind1B
85	CX50	AI ZI DAO	ind1B
86	CX55	PENGSHANTIEGANZHAN	ind1A
87	CX60	BASMATI	ind1B
88	CX61	BHAVANI	ind1A
89	CX73	IR6	ind1B
90	CX76	BG304	ind1B
91	CX79	CS94	ind1B
92	CX80	OM1706	ind1B
93	CX82	X21	ind1B
94	CX83	X22	ind1B
95	CX88	HUANYANGNIAN	ind1A
96	CX90	CHHOMROMG	ind1B
97	CX91	GOVIND	ind1B
98	CX92	UPR 191-66	ind1B
99	CX96	AJAYA	ind1B
100	CX97	BUDDA	ind1B
101	CX100	PALUNG 2	ind1B
102	CX101	HEI MI CHAN	ind1A
103	CX102	TEK SI CHUT	ind1A
104	CX114	GUANG LU AI 4	ind1A
105	CX121	GUANG122	ind1B
106	CX123	YU QIU GU	ind1A
107	CX125	CAOZHAO-2	ind1B
108	CX126	IRBB60	ind1B
109	CX131	ZALE	ind1A
110	CX133	ZHENGSHAN97	ind1A
111	CX134	IRBB7	ind1B
112	CX150	CHOROFA	ind1B
113	CX152	CISADANE	ind1B
114	CX161	IR42	ind1B
115	CX162	TN1	ind1A
116	CX206	IR2061-522-6-9	ind1B
117	CX218	TYPE3	ind1B
118	CX225	IR77298-14-1-2	ind1B
119	CX226	IR06G113	ind1B
120	CX230	IR64-IL	ind1B
121	CX237	B6136-3-TB-0-1-5	ind1B
122	CX238	BW311-9	ind1B
123	CX249	2004	ind1B
124	CX250	829	ind1B
125	CX270	TAICHUNGNATIVE1	ind1A
126	CX276	IR8192-200-3-3-1-1	ind1B
127	CX281	IR68897B	ind1B
128	CX290	DUO 57	ind1B
129	CX305	ZH5	ind1B
130	CX314	117	ind1B
131	CX328	BAOXUAN 21 B	ind1A
132	CX340	HUA 564	ind1B
133	CX348	ZHONGHUA 1	ind1B
134	CX357	PSBRC80	ind1B
135	CX358	PSBRC82	ind1B
136	CX360	Y075	ind1B
137	CX361	G341	ind1B
138	CX362	YZX1	ind1B
139	CX364	42686	ind1B
140	CX369	IRBB62	ind1B
141	CX370	CHENGHUI 727	ind1B
142	CX375	NERICA-L-1	ind1B
143	CX376	NERICA-L-20	ind1B
144	CX377	NERICA-L-27	ind1B
145	CX378	HUHAN 15	ind1B
146	CX379	NIONOKA	ind1B
147	CX381	ADNY 11	ind1B
148	CX382	KOGOMG 1-1	ind1B
149	CX385	NPT-100	ind1B
150	CX387	1088	ind1B
151	CX388	KR200	ind1B
152	CX393	HUANGSIZHAN	ind1B
153	CX394	MOLIZHANXUAN	ind1B
154	CX399	MATATAG2	ind1B
155	CX403	IR64A	ind1B
156	CX408	CX 408	ind1B
157	CX409	CX 409	ind1B
158	CX410	CX 410	ind1B
159	CX411	CX 411	ind1B
160	CX413	CX 413	ind1B
161	CX414	CX 414	ind1B
162	CX416	CX 416	ind1B
163	CX417	CX 417	ind1B
164	CX418	CX 418	ind1B
165	CX419	CX 419	ind1B
166	CX420	CX 420	ind1B
167	CX421	CX 421	ind1B
168	CX422	CX 422	ind1B
169	CX423	CX 423	ind1B
170	CX424	CX 424	ind1B
171	CX425	CX 425	ind1B
172	CX426	CX 426	ind1B
173	CX561	CX 561	ind1B
174	IRIS_313-7635	SEQ 93::C1	ind1B
175	IRIS_313-7636	ADNY 11::C1	ind1B
176	IRIS_313-7654	BOUAKE 189::C1	ind1B
177	IRIS_313-7664	CICA 8::C1	ind1B
178	IRIS_313-7685	IR 19746-28-2-2::IRGC 78072-C1	ind1B	Philippines
179	IRIS_313-7688	IR 22::IRGC 11356-C1	ind1B	Philippines
180	IRIS_313-7689	IR 2307-247-2-2-3::IRGC 77982-C1	ind1B	Philippines
181	IRIS_313-7691	IR 28::IRGC 30411-C1	ind1B	Philippines
182	IRIS_313-7766	SAHEL 108::C1	ind1B
183	IRIS_313-7770	SAMBALA MALO::C1	ind1B
184	IRIS_313-7773	SEBERANG MR 77::C1	ind1B
185	IRIS_313-7807	WAS 170-B-B-1-1::C1	ind1B
186	IRIS_313-7808	WAS 173-B-B-6-2-2::C1	ind1B
187	IRIS_313-7815	WAS 198-B-3-1-3::C1	ind1B
188	IRIS_313-7816	WAS 199-B-1-2-1::C1	ind1B
189	IRIS_313-7819	WAS 203-B-B-2-4-1::C1	ind1B
190	IRIS_313-7820	WAS 206-B-B-2-2-1::C1	ind1B
191	IRIS_313-7824	WAS 21-B-B-20-4-3-3::C1	ind1B
192	IRIS_313-7826	WAS 33-B-B-15-1-4-5::C1	ind1B
193	IRIS_313-7832	WAS 63-22-5-9-10-1::C1	ind1B
194	IRIS_313-7911	IR 72967-12-2-3::C1	ind1B
195	IRIS_313-8067	MEDUSA::GERVEX 323-C1	ind1B
196	IRIS_313-8161	CNA 4081::GERVEX 1494-C1	ind1B
197	IRIS_313-8380	SAN CHIAO TSWEN::IRGC 1565-1	ind1A	China
198	IRIS_313-8392	IR 2003-P7-7-4-2::IRGC 32671-1	ind1B	Philippines
199	IRIS_313-8433	CHANG LE SAN SHU ZAO::IRGC 63561-1	ind1A	China
200	IRIS_313-8435	UPRH 233::IRGC 61667-1	ind1A	India
201	IRIS_313-8454	LAI YIP ZIM::IRGC 4955-1	ind1A	Taiwan
202	IRIS_313-8514	DAA MANSA::IRGC 67559-1	ind1B	Ghana
203	IRIS_313-8616	IR 5494 (BPH 1)::IRGC 24484-1	ind1B	Philippines
204	IRIS_313-8621	ARC 11663::IRGC 42695-1	ind1B	India
205	IRIS_313-8645	PAI YI PING::IRGC 1368-1	ind1A	China
206	IRIS_313-8732	WP 36::IRGC 55278-1	ind1B	Thailand
207	IRIS_313-8859	E ZI 96::IRGC 70188-1	ind1A	China
208	IRIS_313-8930	MUKKALA BAZAL::IRGC 77279-1	ind1B	Bangladesh
209	IRIS_313-8940	FU ZAO XIAN::IRGC 63619-1	ind1A	China
210	IRIS_313-9032	KHAO GRADOOK CHAHNG::IRGC 17111-1	ind1B	Thailand
211	IRIS_313-9044	IR 2071-586-5-6-3::IRGC 39291-1	ind1B	Philippines
212	IRIS_313-9065	PAI CHUEH CHIU LIU::IRGC 34259-1	ind1A	China
213	IRIS_313-9066	AUS 177::IRGC 29009-1	ind1B	Bangladesh
214	IRIS_313-9111	XIA ZHI BAI::IRGC 53437-1	ind1A	China
215	IRIS_313-9204	CHI SHENG TAO::IRGC 4606-1	ind1A	China
216	IRIS_313-9227	WP 65::IRGC 36526-1	ind1B	Thailand
217	IRIS_313-9253	YONG JIN ZAO 3::IRGC 70441-1	ind1A	China
218	IRIS_313-9324	CHIH SHEN LI::IRGC 1306-1	ind1A	China
219	IRIS_313-9325	SADA RUPA::IRGC 77299-1	ind1B	Bangladesh
220	IRIS_313-9372	WI BIR SHUN::IRGC 4602-1	ind1A	China
221	IRIS_313-9469	TSAO SHENG LI 1::IRGC 1309-1	ind1A	China
222	IRIS_313-9482	E 2024::IRGC 67958-1	ind1B	China
223	IRIS_313-9505	KORASISI::IRGC 5285-1	ind1A	Philippines
224	IRIS_313-9566	RP 9-4::IRGC 39735-1	ind1B	India
225	IRIS_313-9605	NCS 194::IRGC 51932-1	ind1A	India
226	IRIS_313-9705	TAITUNG WOO LI::IRGC 111-1	ind1A	Taiwan
227	IRIS_313-9706	TAIPEI WOO CO::IRGC 112-1	ind1A	Taiwan
228	IRIS_313-9708	TSAI YUAN CHON::IRGC 126-1	ind1A	Taiwan
229	IRIS_313-9723	AI ZI HUNG::IRGC 51255-1	ind1A	China
230	IRIS_313-9727	NAN TE HAO::IRGC 59797-1	ind1A	China
231	IRIS_313-9730	BA SHI ZAO::IRGC 67903-1	ind1A	China
232	IRIS_313-9758	I KUNG PAO::IRGC 114-1	ind1A	Taiwan
233	IRIS_313-9822	CRILLO LA FRIA::IRGC 10793-1	ind1A	Venezuela
234	IRIS_313-9867	SIGARDIS::IRGC 15555-1	ind1B	Sri Lanka
235	IRIS_313-9917	CHANDINA::IRGC 36420-1	ind1B	Sri Lanka
236	IRIS_313-9922	IRI 339::IRGC 46956-1	ind1B	Korea, Republic of
237	IRIS_313-9925	MILYANG 30::IRGC 46977-1	ind1B	Korea, Republic of
238	IRIS_313-9940	TIKAL 3::IRGC 50649-1	ind1B	Guatemala
239	IRIS_313-9966	CICA 9::IRGC 53079-1	ind1B	Colombia
240	IRIS_313-9976	SSANGDUJO::IRGC 55632-1	ind1A	Korea, Republic of
241	IRIS_313-10000	SUWEON 311::IRGC 61890-1	ind1B	Korea, Republic of
242	IRIS_313-10001	C 662083::IRGC 62101-1	ind1B	Taiwan
243	IRIS_313-10002	BW 295-5::IRGC 63098-1	ind1B	Sri Lanka
244	IRIS_313-10040	MILYANG 77::IRGC 69340-1	ind1B	Korea, Republic of
245	IRIS_313-10046	CHAMA (DWARF)::IRGC 69487-1	ind1B	Zambia
246	IRIS_313-10047	EX MARABA GURUKU::IRGC 69582-1	ind1A	Nigeria
247	IRIS_313-10129	SAN SHIH TSI::IRGC 1038-1	ind1A	China
248	IRIS_313-10154	HE GU TSAO::IRGC 51302-1	ind1A	China
249	IRIS_313-10161	BR IRGA 409::IRGC 55915-1	ind1B	Brazil
250	IRIS_313-10170	MIN ZAO 6::IRGC 63772-1	ind1A	China
251	IRIS_313-10171	YA NONG ZAO 4::IRGC 63908-1	ind1A	China
252	IRIS_313-10178	GAO JIAO BAI::IRGC 68047-1	ind1A	China
253	IRIS_313-10189	DA NUO (ZHAN)::IRGC 72025-1	ind1A	China
254	IRIS_313-10190	DENG DENG QI::IRGC 72036-1	ind1A	China
255	IRIS_313-10191	MIN KE ZHAN::IRGC 72230-1	ind1A	China
256	IRIS_313-10211	BAI HE::IRGC 76438-1	ind1A	China
257	IRIS_313-10224	HUA LI ZAO::IRGC 80950-1	ind1A	China
258	IRIS_313-10234	PSBRC 50::IRGC 99706-1	ind1B	Philippines
259	IRIS_313-10237	PSBRC 86::IRGC 99716-1	ind1B	Philippines
260	IRIS_313-10238	PSBRC 88::IRGC 99717-1	ind1B	Philippines
261	IRIS_313-10247	AMISTAD 82::IRGC 116954-1	ind1B	Cuba
262	IRIS_313-10274	ICTA CRISPO 38::IRGC 116994-1	ind1B	Guatemala
263	IRIS_313-10287	UQUIHUA::IRGC 117037-1	ind1B	Peru
264	IRIS_313-10289	ARAURE 1::IRGC 116956-1	ind1B	Venezuela
265	IRIS_313-10290	ELONI::IRGC 116980-1	ind1B	Surinam
266	IRIS_313-10293	ECIA 24-107-1::IRGC 116978-1	ind1B	Cuba
267	IRIS_313-10298	3210::IRGC 116950-1	ind1B	Sri Lanka
268	IRIS_313-10333	B 6136-3-TB-0-1-5::IRGC 117312-1	ind1B	Indonesia
269	IRIS_313-10334	B 6136 E-3-TB-0-1-5::IRGC 117311-1	ind1B	Indonesia
270	IRIS_313-10385	IR 75870-5-8-5-B-1::IRGC 117297-1	ind1B	Philippines
271	IRIS_313-10392	IR 77390-1-6-4-19-1-B::IRGC 117303-1	ind1B	Philippines
272	IRIS_313-10397	IRGA 318-11-6-9-2B::IRGC 117339-1	ind1B	Colombia
273	IRIS_313-10398	IRGA 318-11-9-2A::IRGC 117340-1	ind1B	Colombia
274	IRIS_313-10400	IRGA 370-38-1-1F-C4-2::IRGC 117342-1	ind1B	Colombia
275	IRIS_313-10401	IRGA 370-42-1-1F-C-1::IRGC 117343-1	ind1B	Colombia
276	IRIS_313-10402	IRGA 411-1-6-1F-A::IRGC 117344-1	ind1B	Colombia
277	IRIS_313-10417	UPR 1201-1-20-1::IRGC 117357-1	ind1B	India
278	IRIS_313-10449	CI 7061::IRGC 968-1	ind1A	China
279	IRIS_313-10450	CHAN KU::IRGC 1069-1	ind1A	China
280	IRIS_313-10452	LING TA 150::IRGC 1106-1	ind1A	China
281	IRIS_313-10458	P 168::IRGC 1354-1	ind1A	China
282	IRIS_313-10484	PILIT (7480) SELN (CI 12007)::IRGC 3758-1	ind1A	Philippines
283	IRIS_313-10497	CE IN TSAN::IRGC 4362-1	ind1A	China
284	IRIS_313-10502	TON ROO SHUN::IRGC 4572-1	ind1A	China
285	IRIS_313-10503	HA GOO::IRGC 4577-1	ind1A	China
286	IRIS_313-10504	HSIEH DAU::IRGC 4727-1	ind1A	China
287	IRIS_313-10515	TAICHUNG WOO GEN 2::IRGC 5525-1	ind1A	Taiwan
288	IRIS_313-10560	TA PAI MAUNG::IRGC 7292-1	ind1A	China
289	IRIS_313-10561	NAN TEO 14::IRGC 7304-1	ind1A	China
290	IRIS_313-10731	BARKHE TAULI::IRGC 16116-1	ind1A	Nepal
291	IRIS_313-10753	ZACATEPEC::IRGC 16901-2	ind1B	United States of America
292	IRIS_313-10932	CHINA 1039 MUTANT (DWARF)::IRGC 24168-2	ind1A	China
293	IRIS_313-10968	IH PEN SHIM MING::IRGC 26067-1	ind1A	Brazil
294	IRIS_313-11038	AI NAN TSAO 39::IRGC 28461-2	ind1A	China
295	IRIS_313-11039	KWANG LU AI 4::IRGC 28480-2	ind1A	China
296	IRIS_313-11122	IR 1813-694-2::IRGC 32656-2	ind1B	Philippines
297	IRIS_313-11152	AC 74::IRGC 33967-1	ind1A	India
298	IRIS_313-11157	T KAUG PAO::IRGC 34182-1	ind1A	Taiwan
299	IRIS_313-11158	NAN ERH AI 5::IRGC 34255-1	ind1A	China
300	IRIS_313-11162	SABRAN::IRGC 34630-1	ind1B	Indonesia
301	IRIS_313-11200	BR 52-87-1::IRGC 36849-2	ind1B	India
302	IRIS_313-11233	SPR 7284-57-5::IRGC 38649-1	ind1B	Thailand
303	IRIS_313-11237	TAICHUNG SEN YU 214::IRGC 38899-1	ind1B	Taiwan
304	IRIS_313-11250	IR 9560-2-6-3::IRGC 40451-1	ind1B	Philippines
305	IRIS_313-11251	IR 4500-5-1-1::IRGC 40552-2	ind1B	Philippines
306	IRIS_313-11281	ARC 15505::IRGC 42066-1	ind1A	India
307	IRIS_313-11346	WAGWAG PUTI::IRGC 44804-2	ind1B	Philippines
308	IRIS_313-11357	CR 579-1-3::IRGC 45443-2	ind1B	India
309	IRIS_313-11422	13946 (GUANG QIU 15)::IRGC 50320-1	ind1A	China
310	IRIS_313-11433	MR 136-1::IRGC 50707-1	ind1A	India
311	IRIS_313-11437	CAMPECHE A 79::IRGC 51102-1	ind1B	Mexico
312	IRIS_313-11480	PR 106::IRGC 53418-1	ind1B	India
313	IRIS_313-11507	TV 30::IRGC 55221-1	ind1B	Viet Nam
314	IRIS_313-11513	CHATO::IRGC 55825-1	ind1B	Ecuador
315	IRIS_313-11517	IR 4432-28-5::IRGC 55952-1	ind1B	Philippines
316	IRIS_313-11538	J 6 IR 520 (WC 693)::IRGC 57600-1	ind1B	Philippines
317	IRIS_313-11568	SATHIYA::IRGC 59225-1	ind1A	Nepal
318	IRIS_313-11572	BAI MI TIE QIU::IRGC 59414-1	ind1A	China
319	IRIS_313-11577	LANG QIAN CHE::IRGC 59730-1	ind1A	China
320	IRIS_313-11579	SHAN GU::IRGC 59870-1	ind1A	China
321	IRIS_313-11585	ACC 1286::IRGC 60116-1	ind1A	China
322	IRIS_313-11622	JUAN YE LAI::IRGC 61825-1	ind1A	China
323	IRIS_313-11624	ANADI WHITE::IRGC 61897-1	ind1A	Nepal
324	IRIS_313-11643	NCS 603 B::IRGC 62377-1	ind1B	India
325	IRIS_313-11665	JIN HUA 258::IRGC 63670-1	ind1A	China
326	IRIS_313-11667	LUO AI ZAO 3::IRGC 63730-1	ind1A	China
327	IRIS_313-11668	RONG DAO 4::IRGC 63820-1	ind1A	China
328	IRIS_313-11692	CHIAYI WU-K'O::IRGC 64974-1	ind1A	Taiwan
329	IRIS_313-11695	HSIN-T'AO YUAN CHING YU::IRGC 65074-1	ind1A	Taiwan
330	IRIS_313-11726	GUANG QING 334::IRGC 67132-1	ind1A	China
331	IRIS_313-11727	HONG YANG ZAO 3::IRGC 67177-1	ind1A	China
332	IRIS_313-11732	QING ZAO 3::IRGC 67281-1	ind1A	China
333	IRIS_313-11733	SHUANG BAI AI 2::IRGC 67309-1	ind1A	China
334	IRIS_313-11734	SI CHAO 1::IRGC 67335-1	ind1A	China
335	IRIS_313-11745	AN FU ZHAN::IRGC 67878-1	ind1A	China
336	IRIS_313-11746	E 2070::IRGC 67981-1	ind1A	China
337	IRIS_313-11752	M 6034-1::IRGC 68193-1	ind1A	China
338	IRIS_313-11753	XIANG CHANG ZAO::IRGC 68268-1	ind1A	China
339	IRIS_313-11784	MBEIMBEIHUN::IRGC 69730-1	ind1B	Sierra Leone
340	IRIS_313-11795	DA GU AI 7::IRGC 70075-1	ind1A	China
341	IRIS_313-11796	DU GEN CHUAN::IRGC 70083-1	ind1A	China
342	IRIS_313-11797	E ZI 32::IRGC 70127-1	ind1A	China
343	IRIS_313-11798	E ZI 100::IRGC 70192-1	ind1B	China
344	IRIS_313-11799	E ZI 110::IRGC 70201-1	ind1A	China
345	IRIS_313-11802	JIE CAO ZHAN::IRGC 70305-1	ind1A	China
346	IRIS_313-11804	QUN XUAN ZAO::IRGC 70371-1	ind1A	China
347	IRIS_313-11805	XI HONG GU::IRGC 70416-1	ind1A	China
348	IRIS_313-11806	78 XUAN WU::IRGC 70475-1	ind1A	China
349	IRIS_313-11852	BAI MI ZAI 7::IRGC 71940-1	ind1A	China
350	IRIS_313-11853	BU ZHI MING::IRGC 71971-1	ind1A	China
351	IRIS_313-11854	CHI GU::IRGC 71988-1	ind1A	China
352	IRIS_313-11855	DA GUAN YIN ZHAN::IRGC 72006-1	ind1A	China
353	IRIS_313-11856	DA HEI GU::IRGC 72009-1	ind1A	China
354	IRIS_313-11857	DA LI BAI 63::IRGC 72016-1	ind1A	China
355	IRIS_313-11858	DA TIE ZHAN::IRGC 72029-1	ind1A	China
356	IRIS_313-11859	DONG DU::IRGC 72037-1	ind1A	China
357	IRIS_313-11860	GUA PAI GU::IRGC 72078-1	ind1A	China
358	IRIS_313-11861	HEI YAN ZHAN::IRGC 72090-1	ind1A	China
359	IRIS_313-11862	HENG YE ZAO::IRGC 72092-1	ind1A	China
360	IRIS_313-11863	HONG DU BAI::IRGC 72098-1	ind1A	China
361	IRIS_313-11865	HUO QING::IRGC 72148-1	ind1A	China
362	IRIS_313-11866	JIANG ER ZAO::IRGC 72152-1	ind1A	China
363	IRIS_313-11867	KE SHU BAI::IRGC 72183-1	ind1A	China
364	IRIS_313-11868	LIU LI YOU::IRGC 72198-1	ind1A	China
365	IRIS_313-11869	MA WEI ZHAN::IRGC 72220-1	ind1A	China
366	IRIS_313-11870	NAN JING XIAO DAO::IRGC 72236-2	ind1A	China
367	IRIS_313-11871	SAN ZHAO QI::IRGC 72289-1	ind1A	China
368	IRIS_313-11872	TIE ZHONG::IRGC 72321-1	ind1A	China
369	IRIS_313-11876	AI DA::IRGC 72567-1	ind1A	China
370	IRIS_313-11877	AN NAN ZAO::IRGC 72576-1	ind1A	China
371	IRIS_313-11878	BAI RI XIAN::IRGC 72588-1	ind1A	China
372	IRIS_313-11881	LIU TIAO XIAN::IRGC 72758-1	ind1A	China
373	IRIS_313-11882	MAN TIAN QING::IRGC 72776-1	ind1A	China
374	IRIS_313-11884	TIAN DAO DAO::IRGC 72837-1	ind1A	China
375	IRIS_313-11885	YANG WAN XIAN::IRGC 72886-1	ind1A	China
376	IRIS_313-11886	IR 4683-54-2::IRGC 72992-1	ind1B	Philippines
377	IRIS_313-11887	IR 19058-107-1::IRGC 72997-1	ind1B	Philippines
378	IRIS_313-11909	HONG MI JIU GONG JI::IRGC 74031-1	ind1A	China
379	IRIS_313-11911	YUN NAN ZHAN::IRGC 74272-1	ind1A	China
380	IRIS_313-11930	ITA 117::IRGC 75235-1	ind1B	Nigeria
381	IRIS_313-11941	MOUI SAMBA::IRGC 75751-1	ind1B	Burkina Faso
382	IRIS_313-11943	I 41::IRGC 75927-1	ind1A	Nepal
383	IRIS_313-11944	I 814::IRGC 76028-1	ind1A	Nepal
384	IRIS_313-11948	HOU LU BAI::IRGC 76582-1	ind1A	China
385	IRIS_313-11949	LIU HE XI HE::IRGC 76661-1	ind1A	China
386	IRIS_313-11950	MI GU::IRGC 76687-1	ind1A	China
387	IRIS_313-11951	MIAO ZHAN::IRGC 76691-1	ind1A	China
388	IRIS_313-11952	QI YUE ZHAN::IRGC 76722-1	ind1A	China
389	IRIS_313-11953	SAN BAO GU::IRGC 76732-1	ind1A	China
390	IRIS_313-11954	XIA HONG GU::IRGC 76803-1	ind1A	China
391	IRIS_313-11955	YE DA GU::IRGC 76834-1	ind1A	China
392	IRIS_313-11960	PORONG::IRGC 76983-1	ind1B	Indonesia
393	IRIS_313-11965	GUANG XUAN LIU HAO::IRGC 77341-1	ind1A	China
394	IRIS_313-11966	QI GU::IRGC 77381-1	ind1A	China
395	IRIS_313-11968	ZHAO DAN AI::IRGC 77422-1	ind1A	China
396	IRIS_313-11978	IR 5657-33-2::IRGC 77992-1	ind1B	Philippines
397	IRIS_313-11979	IR 19661-364-1-2-3::IRGC 78061-1	ind1B	Philippines
398	IRIS_313-11980	HSINCHU AI CHIO CHIENG::IRGC 78182-1	ind1A	Taiwan
399	IRIS_313-11986	LIANG GUANG::IRGC 78551-1	ind1A	China
400	IRIS_313-11990	TAISEN GLUTINOUS YU 1157::IRGC 78750-1	ind1B	Taiwan
401	IRIS_313-12009	PO HE::IRGC 79701-1	ind1A	China
402	IRIS_313-12010	YAN ZHAN::IRGC 79740-1	ind1A	China
403	IRIS_313-12012	ZAO LENG SHUI ZHAN::IRGC 79756-1	ind1A	China
404	IRIS_313-12024	TOS 9795::IRGC 80142-1	ind1B
405	IRIS_313-12033	GAO JIAO HONG::IRGC 80920-1	ind1A	China
406	IRIS_313-12135	PERUBAK LUEY::IRGC 86436-1	ind1B	Malaysia
407	IRIS_313-12234	ANLINGWUBAILI::IRGC 93363-1	ind1B	China
408	IRIS_313-12236	LAOZAOGU::IRGC 93444-1	ind1A	China
409	IRIS_313-12237	WUGU::IRGC 93479-1	ind1A	China
410	IRIS_313-12273	AIJIAONANTE::IRGC 96974-1	ind1A	China
411	IRIS_313-12319	PSBRC 18::IRGC 99639-1	ind1B	Philippines
412	IRIS_313-15896	FEDEARROZ 50::G1	ind1B
413	IRIS_313-15901	IR 77298-14-1-2-10::G1	ind1B
414	IRIS_313-15902	IRRI 146::G1	ind1B
